# Associations between music and dance relationships, rhythmic proficiency, and spatiotemporal movement modulation ability in adults with and without mild cognitive impairment

**DOI:** 10.1101/2023.12.19.572238

**Authors:** Alexandra Slusarenko, Michael C. Rosenberg, Meghan E. Kazanski, J. Lucas McKay, Laura Emmery, Trisha M. Kesar, Madeleine E. Hackney

## Abstract

**Background:** Personalized dance-based movement therapies may improve cognitive and motor function in individuals with mild cognitive impairment (MCI), a precursor to Alzheimer’s disease. While age- and MCI-related deficits reduce individuals’ abilities to perform dance-like rhythmic movement sequences (RMS)—spatial and temporal modifications to movement—it remains unclear how individuals’ relationships to dance and music affect their ability to perform RMS.

**Objective:** Characterize associations between RMS performance and music or dance relationships, as well as the ability to perceive rhythm and meter (rhythmic proficiency) in adults with and without MCI.

**Methods:** We used wearable inertial sensors to evaluate the ability of 12 young adults (YA; age=23.9±4.2 yrs; 9F), 26 older adults without MCI (OA; age=68.1±8.5 yrs; 16F), and 18 adults with MCI (MCI; age=70.8±6.2 yrs; 10F) to accurately perform spatial, temporal, and spatiotemporal RMS. To quantify self-reported music and dance relationships and rhythmic proficiency, we developed Music (MRQ) and Dance Relationship Questionnaires (DRQ), and a rhythm assessment (RA), respectively. We correlated MRQ, DRQ, and RA scores against RMS performance for each group separately.

**Results:** The OA and YA groups exhibited better MRQ and RA scores than the MCI group (p<0.006). Better MRQ and RA scores were associated with better temporal RMS performance for only the YA and OA groups (r^2^=0.18-0.41; p<0.045). DRQ scores were not associated with RMS performance in any group.

**Conclusions:** Cognitive deficits in adults with MCI likely limit the extent to which music relationships or rhythmic proficiency improve the ability to perform temporal aspects of movements performed during dance-based therapies.
