## Supplementary material for "Associations between music and dance relationships, rhythmic proficiency, and spatiotemporal movement modulation ability in adults with and without mild cognitive impairment": Data table

record_id	Group	Age	Height_m	Weight_kg	Sex	yrSinceMCI	MoCA	Trails_B_A	Corsi	BPST	MRQ_composite	DRQ_composite	RA_composite	RA_auditoryOnly	RA_RhythmReproduction	RA_MeterRecognition	RMS_spatial	RMS_temporal	RMS_spatiotemporal
MST007	YA	30	1.63	50	F	0	29	23.56	77	24	3.1	2.6	5	5	2	3	28.50047711	22.38069819	27.33495298
MST008	YA	30	1.68	65.8	F	0	30	27.26	40	12	4.9	3.7	10	9	4	5	18.49606398	14.62864057	26.90111651
MST009	YA	24	1.63	49.9	F	0	29	9.4	45	70	4.9	5.4	10	9	4	5	15.4592259	10.95532244	19.38557835
MST010	YA	25	1.7	65.8	M	0	30	41.91	15	30	4.4	3.9	9	8	3	5	24.66114503	13.03453864	23.6436035
MST011	YA	18	1.63	63.5	F	0	30	29.87	72	35	5.6	5.6	10	9	4	5	23.98271595	12.05956588	25.47285542
MST012	YA	27	1.91	90.7	M	0	30	7.9	98	35	3.5	4.2	9	8	4	4	21.14168468	12.28186905	24.39543836
MST013	YA	21	1.6	53.1	F	0	29	38.02	60	35	5.2	6.1	9	8	4	4	21.86657938	12.29678676	25.03685237
MST014	YA	18	1.57	56.7	F	0	28	24.19	66	35	4.6	3.2	8	7	4	3	19.74004013	19.39089203	27.0567733
MST016	YA	20	1.6	55.3	F	0	29	8.3	70	24	5.1	2.7	7	7	3	4	17.48509697	12.03586114	21.37319209
MST017	YA	22	1.6	72.6	F	0	28	17.23	70	20	5.6	4.7	8	7	3	4	16.96844436	9.570386831	19.77763214
MST018	YA	26	1.57	49.9	F	0	27	50.39	48	42	4.8	3.3	9	8	4	4	21.50414828	11.13507272	20.60685905
MST019	YA	26	1.73	77.1	M	0	22	13.66	54	12	4.6	4.2	8	8	3	5	27.48437072	16.67334229	28.5987616
MST101	OA	55	1.78	90.7	M	0	30	67.16	24	24	5.4	3	9	8	4	4	32.10940512	23.30457206	28.57576821
MST102	OA	78	1.6	59	F	0	26	-28.57	24	9	4.7	5.5	8	8	4	4	24.34669906	14.21329028	24.79930464
MST105	OA	70	1.68	81.6	F	0	24	16.1	35	9	4.2	4	9	8	3	5	22.85211436	16.10221557	23.99464751
MST106	OA	53	1.83	78.9	M	0	26	25.01	60	35	6.4	3.111111111	9	9	4	5	26.01777475	11.457959	24.72194807
MST107	OA	75	1.78	84.4	M	0	28	8.39	40	16	3.4	3.1	5	5	2	3	21.84692087	13.98828163	NaN
MST108	OA	80	1.6	65.8	F	0	28	27.26	24	12	5.2	5.166666667	NaN	NaN	NaN	NaN	22.91504612	15.91147508	24.39935507
MST109	OA	79.5	1.68	60.8	F	0	30	42.2	28	NaN	2.6	1.333333333	7	6	3	3	27.15423485	16.97876296	29.94594619
MST111	OA	63	1.65	54.4	F	0	29	16.79	NaN	9	4.5	3.555555556	9	9	4	5	31.44829233	11.99555608	28.29179029
MST112	OA	70	1.57	51.7	F	0	30	26.57	35	30	4.6	4.888888889	8	7	3	4	24.52841475	11.87073278	26.7609496
MST113	OA	55	1.59	61.2	F	0	25	NaN	24	24	4.8	5	10	9	4	5	27.18664219	24.28845297	26.74113896
MST114	OA	55	1.8	95.3	M	0	28	15.75	60	16	4.2	2.5	8	8	4	4	25.37182432	14.21069488	24.89701341
MST115	OA	74	1.65	79.4	F	0	29	28.57	28	20	4	4.3	NaN	NaN	NaN	NaN	20.6879016	13.67508034	25.21933522
MST151	OA	75	1.71	65.9	F	0	25	32.38	24	20	4.8	5.833333333	5.5	5.5	3.5	2	27.89283578	16.40098725	30.47408659
MST152	OA	65	1.59	64.4	F	0	30	37.05	40	24	5.1	5.388888889	9	8	4	4	26.02908636	16.63603936	30.04199097
MST153	OA	85	2.07	51.7	F	0	23	26.14	48	12	4.8	6.333333333	9	9	4	5	27.72174027	14.83259109	29.65819039
MST154	OA	70	1.56	61.7	F	0	25	54.26	35	9	3.4	3.944444444	4	4	1	3	27.95414031	34.19176018	29.0467139
MST155	OA	68	1.84	88.9	F	0	30	39.15	54	24	5.1	5	10	9	4	5	28.38561559	13.86181585	31.95827276
MST157	OA	66	1.73	82.6	F	0	29	44.97	30	24	4.3	6.333333333	8	8	4	4	33.95145905	13.39264981	30.60144186
MST158	OA	68	1.58	51.7	F	0	30	68.23	35	9	3.5	3.222222222	9	8	3	5	23.99356752	22.538769	30.8245439
MST159	OA	78	1.63	55.8	F	0	27	68.38	48	20	4.6	6.055555556	5	5	4	1	29.07476075	26.28350623	35.38720905
MST161	OA	68	1.82	91.6	M	0	26	-1.2	20	9	3.4	1.333333333	7	7	4	3	33.36850662	31.65578889	33.74702303
MST162	OA	68	1.83	90.7	M	0	27	27.47	35	25	5.3	2.5	10	9	4	5	33.5979419	19.14403856	28.45797973
MST163	OA	62	1.79	75.8	M	0	23	30.89	30	12	4.2	3.5	5	5	3	2	32.5664684	22.39319445	31.70293323
MST164	OA	65	1.83	79.4	M	0	27	31.62	54	12	3.3	2.388888889	7	7	4	3	30.43950174	35.7700389	33.2596203
MST168	OA	68	1.91	77.1	M	0	29	13.45	77	24	5.2	4.666666667	9	8	4	4	24.38625951	15.06898298	29.21127595
MST170	OA	59	1.91	100	M	0	28	25.38	20	6	4.888888889	5.8125	7.5	7.5	3.5	4	31.78330273	19.78778653	30.52985273
MST201	MCI	72	1.8	77.1	M	NaN	24	-19.67	24	12	3.6	4.2	NaN	NaN	NaN	NaN	27.62752559	21.20506418	30.02704561
MST202	MCI	70	1.7	70.3	M	2	28	81.3	48	20	4.9	2.333333333	7.5	7	3	4	24.5908204	17.50086903	26.29016298
MST203	MCI	76	1.54	58.1	F	3	28	76.24	54	9	3	5.277777778	7	6	4	2	25.0002326	14.86677035	29.06370567
MST204	MCI	58	1.65	61.2	F	NaN	22	42.77	35	20	3.8	5.444444444	7	7	3	4	29.56716598	25.51036401	31.0882463
MST205	MCI	79	1.7	72.6	M	2	24	57.18	NaN	20	3.2	2.277777778	4	4	2	2	29.09265876	22.73878684	25.9465954
MST206	MCI	74	1.63	81.6	F	4.5	27	33.17	15	9	4.3	5	5	5	2	3	26.26865021	22.28453691	27.08149261
MST207	MCI	67	1.52	66.7	F	NaN	28	NaN	15	12	3.3	5.388888889	7	7	3	4	26.45587395	17.61062464	27.43779221
MST208	MCI	72	1.63	79.4	F	5	22	50.88	28	9	4.4	4.555555556	3	3	1	2	31.57476812	8.441034068	29.22819081
MST209	MCI	64	1.83	79.4	M	2.5	NaN	NaN	15	NaN	2.1	1.7	2	2	0	2	28.17256801	17.86791387	30.82724504
MST210	MCI	69	1.6	108.9	F	NaN	24	33.34	15	NaN	4.2	3.6	6	6	4	2	30.09048055	15.84197675	32.46799289
MST211	MCI	76	1.78	74.8	M	7	29	47.59	24	NaN	4.1	3.3	9	8	4	4	33.66875182	17.67621956	33.18976674
MST212	MCI	57	1.63	70.3	F	0	27	18.33	15	25	4.4	3.9	NaN	NaN	NaN	NaN	23.04834626	13.07143015	26.00645533
MST251	MCI	76	1.67	79.6	F	1.25	27	31.34	42	16	4.4	4.5	8	8	4	4	32.31497722	23.27363321	34.04853906
MST252	MCI	78	1.79	68.5	M	4	18	92.49	12	9	3.3	3	2	2	0	2	38.30652382	33.80179987	34.28459905
MST254	MCI	72	1.68	93.4	F	2	19	39.68	15	4	3.6	5.166666667	5.5	5.5	2.5	3	32.64898531	25.3397145	30.50160766
MST255	MCI	70	1.65	52.6	F	2	23	40.72	20	20	3.5	3	3	3	2	1	29.44025273	33.13444271	31.38236404
MST256	MCI	74	1.82	90.7	M	NaN	21	44.05	48	16	3.6	3.388888889	5	5	4	1	27.17482919	32.31722262	32.09399649
MST259	MCI	71	1.8	88.5	M	0.4	30	48.87	40	9	4.1	4	5	5	1	4	23.96291394	20.43667823	28.28042354
