## Supplementary material for "Associations between music and dance relationships, rhythmic proficiency, and spatiotemporal movement modulation ability in adults with and without mild cognitive impairment": Assessment analysis table

Row	MRQ1	MRQ2	MRQ3	MRQ4	MRQ5	MRQ6	MRQ7	MRQ8	MRQ9	MRQ10	DRQ1	DRQ2	DRQ3	DRQ4	DRQ5	DRQ6	DRQ7	DRQ8	DRQ9	DRQ10	RA_Clap1	RA_Clap2	RA_Clap3	RA_Clap4	RA_Clap5	RA_listen1	RA_listen2	RA_listen3	RA_listen4	RA_listen5
item01	1	0.743129548	0.671987003	-0.017061285	0.57574177	-0.369764145	0.313050914	0.294770754	-0.024835722	0.149930646	1	0.650363752	0.544575829	0.353688959	0.644316726	0.603350049	0.766349626	0.766801666	0.017559881	0.610185978	1	0.480145487	0.342214661	0.580630768	0.297142132	-0.041200085	0.098939003	0.011326764	-0.162175756	0.219423348
item02	0	1	0.622066461	-0.142360494	0.423533102	-0.179614219	0.195878457	0.184370241	-0.003726595	0.045613242	0	1	0.563642057	0.381766875	0.564785924	0.660839237	0.804174055	0.618734846	-0.006835289	0.890255557	0	1	0.570073269	0.580799369	0.603782607	0.302996619	0.092570779	-0.148573799	0.0853427	-0.061437618
item03	0	0	1	0.107417855	0.511943122	-0.244053807	0.203054312	0.1966879	-0.075575867	0.180442884	0	0	1	0.613878185	0.728055968	0.53030024	0.579332001	0.472492712	0.015454509	0.517771593	0	0	1	0.367938017	0.511510317	0.182205993	-0.136735755	-0.146102352	-0.008243872	0.109406984
item04	0	0	0	1	-0.016186556	-0.1285166	0.042851268	0.02856071	-0.099970283	0.040926894	0	0	0	1	0.6230946	0.460210826	0.487817944	0.385474534	-0.331974686	0.479715558	0	0	0	1	0.561000333	0.047281203	0.106445966	-0.232891418	-0.096265261	-0.055546358
item05	0	0	0	0	1	-0.361324301	0.160390651	0.179222287	0.156364361	0.11698387	0	0	0	0	1	0.603152987	0.612283349	0.538963768	-0.124309073	0.588188664	0	0	0	0	1	0.1247291	0.092274757	-0.253227836	0.04142453	0.093185163
item06	0	0	0	0	0	1	-0.004930631	-0.040721639	0.104290241	-0.105253013	0	0	0	0	0	1	0.637334234	0.54177228	-0.01798945	0.632252759	0	0	0	0	0	1	-0.465105302	-0.14242575	-0.116122556	-0.126563649
item07	0	0	0	0	0	0	1	0.836765459	-0.102544018	0.743364343	0	0	0	0	0	0	1	0.741284144	-0.11471837	0.746461662	0	0	0	0	0	0	1	0.206901627	0.001936527	-0.030169858
item08	0	0	0	0	0	0	0	1	-0.071359705	0.787883026	0	0	0	0	0	0	0	1	-0.092747431	0.595136528	0	0	0	0	0	0	0	1	-0.048773568	-0.064984765
item09	0	0	0	0	0	0	0	0	1	-0.243763898	0	0	0	0	0	0	0	0	1	-0.154782676	0	0	0	0	0	0	0	0	1	-0.130358572
item10	0	0	0	0	0	0	0	0	0	1	0	0	0	0	0	0	0	0	0	1	0	0	0	0	0	0	0	0	0	1
