## Supplementary material for "Associations between music and dance relationships, rhythmic proficiency, and spatiotemporal movement modulation ability in adults with and without mild cognitive impairment": Data dictionary

Domain	SubDomain	VariableName	FullName	Description
All tables	Identifiers	record_id	Participant identifier	ID number corresponding to each participant
All tables	Identifiers	group	Group identifier	Group identifier denoting healthy young adults (HYA), healthy older adults (HOA), or adults with mild cognitive impairments (MCI)
Table_DataShare	Demographics	Age	Age	Participant age in years
Table_DataShare	Demographics	Height	Height	Participant height in meters
Table_DataShare	Demographics	Mass	Mass	Participant mass in kilograms
Table_DataShare	Demographics	Sex	Sex	Participant sex
Table_DataShare	Demographics	yrSinceMCI	Years since MCI	For adults with mild cognitive impairment, number of years since MCI diagnosis.
Table_DataShare	ClinicalAssessments	Trails_B_A	Trail making task B-A	Difference in completion times in Trail Making Tasks A and B, in seconds
Table_DataShare	ClinicalAssessments	Corsi	Reverse Corsi Blocks	Reverse Corsi Blocks product score
Table_DataShare	ClinicalAssessments	BPST	Body position spatial task	Body position spatial task product score
Table_DataShare	ClinicalAssessments	MoCA	Montreal Cognitive Assessment	Montreal Cognitive Assessment composite score
Table_DataShare	MusicRelationshipQuestionnaire	MRQ_composite	Music relationship questionnaire composite score	Music relationship questionnaire composite score
Table_DataShare	Dance RelationshipQuestionnaire	DRQ_composite	Dance relationship questionnaire composite score	Dance relationship questionnaire composite score
Table_DataShare	RhythmAssessment	RA_composite	Rhythm assessment composite score	Rhythm assessment composite score including auditory rhythm reproduction (4 items), visual rhythm reproduction (1 item), and auditory meter recognition (5 items)
Table_DataShare	RhythmAssessment	RA_auditoryOnly	Rhythm assessment composite score with only auditory items	Rhythm assessment composite score including only auditory items: rhythm reproduction (4 items) and auditory meter recognition (5 items). The visual rhythm reproduction item was omitted from these values
Table_DataShare	RhythmAssessment	RA_RhythmReproduction	Rhythm assessment composite score with only auditory rhythm reproduction	Rhythm assessment composite score including only auditory rhythm reproduction (4 items; max score = 4)
Table_DataShare	RhythmAssessment	RA_MeterRecognition	Rhythm assessment composite score with only auditory meter recognition	Rhythm assessment composite score including only auditory meter recognition (5 items; max score = 5)
Table_DataShare	RMS classes	spatial	Spatial gait modifications	Average outcome across all spatial gait modifications
Table_DataShare	RMS classes	temporal	Temporal gait modifications	Average outcome across all temporal gait modifications
Table_DataShare	RMS classes	spatiotemporal	Spatiotemporal gait modifications	Average outcome across all spatiotemporal gait modifications
Table_AssessmentItemIndependence	IndividualQuestionnaireItemCorrelations	MRQXX	The XXth item in the MRQ	Pearson's R between pairs of items in each questionnaire. The rows (itemXX) denote items in the assessment corresponding to each column. For example, the pair [item01, MRQ2] denotes the Pearson's correlation between the first and second MRQ items.
Table_AssessmentItemIndependence	IndividualQuestionnaireItemCorrelations	DRQXX	The XXth item in the DRQ	Pearson's R between pairs of items in each questionnaire. The rows (itemXX) denote items in the assessment corresponding to each column. For example, the pair [item01, DRQ2] denotes the Pearson's correlation between the first and second DRQ items.
Table_AssessmentItemIndependence	IndividualQuestionnaireItemCorrelations	RAXX	The XXth item in the RA	Pearson's R between pairs of items in each questionnaire. The rows (itemXX) denote items in the assessment corresponding to each column. For example, the pair [item01, RA2] denotes the Pearson's correlation between the first and second RA items.
